# Massively parallel reporter assays for *CYP3A4* enhancer variants alongside their native promoter

**DOI:** 10.64898/2026.04.22.719677

**Authors:** Yelena Guttman, Beniamin Krupkin, Nadav Ahituv

## Abstract

Massively parallel reporter assays (MPRAs) enable high-throughput functional testing of thousands of *cis*-regulatory elements (CREs). However, conventional MPRAs typically use short CRE fragments combined with minimal promoters, which limits their ability to capture native regulatory interactions. Here, we present a modified MPRA framework that assays CREs together with their target promoter. We apply this approach to *CYP3A4*, a major pharmacogene with extensive interindividual expression variability. We assayed 1,214 variants across six *CYP3A4* regulatory regions, integrating variants from global populations, cancer genomes, and archaic humans. Most variants exerted modest to no effects on regulatory activity, consistent with strong functional constraint at the *CYP3A4* locus. However, we identified a subset of variants with significant regulatory impact, including variants that could be associated with altered drug response and cancer severity. Together, these results provide a comprehensive functional map of *CYP3A4* regulatory variation and establish a generalizable MPRA strategy for studying enhancer-promoter interactions.
