## Supplemental Data 2 for "Massively parallel reporter assays for *CYP3A4* enhancer variants alongside their native promoter"

### Sheet: MPRA
Cloning		notes
GFP_F01_ GIB	5'-AAGATCTGGCCTCGGCGGCCAAGCTACCGGTCGCCACCATGGT-3'	Build cloning vector (PGL4_GFP)
GFP_R01_ GIB	5'-AAGCGACTGTCAGCTCAGACTCTAGCTTGTACAGCTCGTCCATGCCG-3'
Library amplification
5-RE-f01	5'-ccagaacatttctctggcctaactggccggtacctgagctTCTAGACCTGCAGGAGGACCGGATCAACT-3'	binds 5' adapter to add XbaI, Sbf sites and overhang to the plasmid
5-RE-r01	5'-ATACTTGAAATTCATCCCAACAAGCCACACCTACAGATCTTCGGTTCACGCAATG-3'	binds 3' adapter to add overhang to the promoter
proximal promoter amplification - first round
5-CPP-f01	5'-AGATCTGTAGGTGTGGCTTGTTGGG-3'	binds 5' promoter
5-CPP-r01	5'-CTTAGCTTTCGCTTAGCGATGTGTTCACTTTGCTGTTGCTCTTTGCTGGGCTATGTG-3'	binds 3' promoter to add spacer
proximal promoter amplification - second round
5-CPP-f01	5'-AGATCTGTAGGTGTGGCTTGTTGGG-3'	binds 5' promoter
5-CPP-r02	5'-gaacagctcctcgcccttgctcaccatggtggcgaccggTNNNNNNNNNNNNNNNCTTAGCTTTCGCTTAGCGATGTGTTCAC-3'	binds spacer to add BC+T and overhang to the plasmid
MPRA promoter library cloning
CLEM_F_OH	ggcctaactggccggtacctgagctTCTAGACCTGCAGGAGGACCGGATCAACTCCTGTCTGCAGTAGTCGTTAGAATCTGAAC	amplifies enhancer, adds overhang to the vector
CLEM_R	TTGGAATATGACTGACGTGCAGGCC	amplifies enhancer
5-CP-lib-f01	GACAGGGCCTGCACGTCAGTCATATTCCAACATTGCGTGAACCGA	binds spacer to add overhang to the enhancer
5-CP-lib-r01	ctcgcccttgctcaccatggtggcgaccggTNNNNNNNNNNNNNNNCTTAGCTTTCGCTTAGCG	binds spacer to add barcode and overhang to the vector
Fragment cloning		notes
pCU19_DRR_F1_PF	CATTGCGTGAACCGAagctcga	amplifies the constant fragment of the library and the plasmid backbone
pCU19_DRR_F1_PR	AAGGTGATAATTTGATGAAATTATTAAATATTTAATTTTGCTGAATAAAATGTCATATGTG
pCU19_DRR_F2_PF	TCTAGTGATTTTGCATATGATTCTGCCTTTGTTTAAAAAAAAAAC
pCU19_DRR_F2_PR	ACAGAGATAAAAGACTGTGCATTCCCTTCTGA
pCU19_DRR_F3_PF	TCATCATCCTTTTCATTTATTTCATCAGCTCGCT
pCU19_DRR_F3_PR	CAACTGAGTCTTAGCAACAGGCAGACC
pCU19_DRR_F4_PF	GAAATGCAGAAGTCACCTATCTTCTGCCT
pCU19_DRR_F4_PR	AGTTGATCCGGTCCTagcttggc
pCU19_XREM_F1_PF	GAGGCATTACAAAGTTTAATTATTTCAGTGATTATTAAACCTTGTC	amplifies the constant fragment of the library and the plasmid backbone
pCU19_XREM_F1_PR	AGTTGATCCGGTCCTagcttggc
pCU19_XREM_F2_PF	AATGCTTTTATACTACTAAGAATAATGTTTTCTCTAAGTTTTTTTTGGTAGATG
pCU19_XREM_F2_PR	ATGAGGCTGCTTGAACCGACATGA
pCU19_XREM_F3_PF	CATTGCGTGAACCGAagctcgaatt
pCU19_XREM_F3_PR	ATGCTCTTATACCTTCTTAGTGTTTACCATGTGC
pUC19_P_F1_PF	GAGCTCACAGGTGGCAGCAAC
pUC19_P_F1_PR	TCGGTTCACGCAATGagcttgg
pUC19_P_F2_PF	GGAATAAGACTAGACTATGCCCTTGAGGAG
pUC19_P_F2_PR	CCTGACCCATTCCTGATGGGAGAG
pUC19_P_F3_PF	GCAAAGTGAACACATCGCTAAGCGA
pUC19_P_F3_PR	CTGTCATGGCTCTGGTCCCTACC
Assosiation sequencing		notes
Library amplification		Restriction enzyme, index for demultiplexing
pGL4_ass_R	tcaccttgatgccgttcttc
pGL4_CLEM_ass_F	ACGTAGACCAgcctatttcgttcgtccatagtg	BsrGI, ACGTAGACCA
pGL4_DRR_ass_F	ACTACTTGCTgttggatgctcatactcgtcc	BsrGI, ACTACTTGCT
pGL4_CEBP_ass_F	GCCAGCGCCGtaggtatctcagttcggtgtagg	BsrGI, GCCAGCGCCG
pGL4_XREM_ass_F	AAGTTGACGAgtttgcaagcagcagattacg	BsrGI, AAGTTGACGA
pGL4_P_ass_F	atccaagttgGTTCCAGTTGTCCTTTCATTTCC	SpeI, ATCCAAGTTG
pGL4_HNF4a_ass_F	TATAATTCAActcccttcgggaagcgtg	TATAATTCAA
Library Amplification		index for demultiplexing
P7-pLSmp-ass16UMI-gfp	CAAGCAGAAGACGGCATACGAGATNNNNNNNNNNNNNNNNGCTCCTCGCCCTTGCTCACCATG
P5-5bc-i741	AATGATACGGCGACCACCGAGATCTACACTGGTCTACGTGCAAAGTGAACACATCGCTAAGCGAAAGC	ACGTAGACCA
P5-5bc-i743	AATGATACGGCGACCACCGAGATCTACACAGCAAGTAGTGCAAAGTGAACACATCGCTAAGCGAAAGC	ACTACTTGCT
P5-5bc-i744	AATGATACGGCGACCACCGAGATCTACACAAGAAGTTCAGCAAAGTGAACACATCGCTAAGCGAAAGC	TGAACTTCTT
P5-5bc-i745	AATGATACGGCGACCACCGAGATCTACACCGGCGCTGGCGCAAAGTGAACACATCGCTAAGCGAAAGC	GCCAGCGCCG
P5-5bc-i746	AATGATACGGCGACCACCGAGATCTACACTCGTCAACTTGCAAAGTGAACACATCGCTAAGCGAAAGC	AAGTTGACGA
P5-5bc-i748	AATGATACGGCGACCACCGAGATCTACACTTGGAGCTCAGCAAAGTGAACACATCGCTAAGCGAAAGC	TGAGCTCCAA
P5-5bc-i750	AATGATACGGCGACCACCGAGATCTACACTTGAATTATAGCAAAGTGAACACATCGCTAAGCGAAAGC	TATAATTCAA
P5-5bc-i751	AATGATACGGCGACCACCGAGATCTACACCTTCAGCTTCGCAAAGTGAACACATCGCTAAGCGAAAGC	GAAGCTGAAG
P5-5bc-i752	AATGATACGGCGACCACCGAGATCTACACGTATACCGAAGCAAAGTGAACACATCGCTAAGCGAAAGC	TTCGGTATAC
P5-5bc-i753	AATGATACGGCGACCACCGAGATCTACACGGATATAATAGCAAAGTGAACACATCGCTAAGCGAAAGC	TATTATATCC
P5-5bc-i754	AATGATACGGCGACCACCGAGATCTACACGAATCGACGTGCAAAGTGAACACATCGCTAAGCGAAAGC	ACGTCGATTC
P5-5bc-i755	AATGATACGGCGACCACCGAGATCTACACTGAACGGTAAGCAAAGTGAACACATCGCTAAGCGAAAGC	TTACCGTTCA
P5-5bc-i756	AATGATACGGCGACCACCGAGATCTACACAAGTCGCGCGGCAAAGTGAACACATCGCTAAGCGAAAGC	CGCGCGACTT
P5-5bc-i757	AATGATACGGCGACCACCGAGATCTACACTCCGCCTACTGCAAAGTGAACACATCGCTAAGCGAAAGC	AGTAGGCGGA
P5-5bc-i759	AATGATACGGCGACCACCGAGATCTACACCAACCGGATCGCAAAGTGAACACATCGCTAAGCGAAAGC	GATCCGGTTG
P5-5bc-i760	AATGATACGGCGACCACCGAGATCTACACTTAGAGCAACGCAAAGTGAACACATCGCTAAGCGAAAGC	GTTGCTCTAA
P5-5bc-i761	AATGATACGGCGACCACCGAGATCTACACCGTCATTCCAGCAAAGTGAACACATCGCTAAGCGAAAGC	TGGAATGACG
P5-5bc-i762	AATGATACGGCGACCACCGAGATCTACACTAGGAAGGCAGCAAAGTGAACACATCGCTAAGCGAAAGC	TGCCTTCCTA
P5-5bc-i763	AATGATACGGCGACCACCGAGATCTACACTTGGCCTATAGCAAAGTGAACACATCGCTAAGCGAAAGC	TATAGGCCAA
P5-5bc-i764	AATGATACGGCGACCACCGAGATCTACACGCGTCTATTCGCAAAGTGAACACATCGCTAAGCGAAAGC	GAATAGACGC
P5-5bc-i765	AATGATACGGCGACCACCGAGATCTACACCAGAGTAGACGCAAAGTGAACACATCGCTAAGCGAAAGC	GTCTACTCTG
P5-5bc-i766	AATGATACGGCGACCACCGAGATCTACACATGCCGGACGGCAAAGTGAACACATCGCTAAGCGAAAGC	CGTCCGGCAT
P5-5bc-i767	AATGATACGGCGACCACCGAGATCTACACTATTCGATCTGCAAAGTGAACACATCGCTAAGCGAAAGC	AGATCGAATA
P5-5bc-i768	AATGATACGGCGACCACCGAGATCTACACATGGATCCGAGCAAAGTGAACACATCGCTAAGCGAAAGC	TCGGATCCAT
P5-5bc-i769	AATGATACGGCGACCACCGAGATCTACACATAATGCATTGCAAAGTGAACACATCGCTAAGCGAAAGC	AATGCATTAT
P5-5bc-i770	AATGATACGGCGACCACCGAGATCTACACAAGTAGACTAGCAAAGTGAACACATCGCTAAGCGAAAGC	TAGTCTACTT
P5-5bc-i780	AATGATACGGCGACCACCGAGATCTACACATTCCATAAGGCAAAGTGAACACATCGCTAAGCGAAAGC	CTTATGGAAT
P5-5bc-i781	AATGATACGGCGACCACCGAGATCTACACGCGTTGGTATGCAAAGTGAACACATCGCTAAGCGAAAGC	ATACCAACGC
P5-5bc-i782	AATGATACGGCGACCACCGAGATCTACACCCTCTACATGGCAAAGTGAACACATCGCTAAGCGAAAGC	CATGTAGAGG
P5-5bc-i783	AATGATACGGCGACCACCGAGATCTACACACTCTATTGTGCAAAGTGAACACATCGCTAAGCGAAAGC	ACAATAGAGT
P5-5bc-i791	AATGATACGGCGACCACCGAGATCTACACGTGACGGAGCGCAAAGTGAACACATCGCTAAGCGAAAGC	GCTCCGTCAC
P5-5bc-i785	AATGATACGGCGACCACCGAGATCTACACGTCCGTAAGCGCAAAGTGAACACATCGCTAAGCGAAAGC	GCTTACGGAC
P5-5bc-i786	AATGATACGGCGACCACCGAGATCTACACTACGTGAAGGGCAAAGTGAACACATCGCTAAGCGAAAGC	CCTTCACGTA
P5-5bc-i787	AATGATACGGCGACCACCGAGATCTACACTCCGGACTAGGCAAAGTGAACACATCGCTAAGCGAAAGC	CTAGTCCGGA
P5-5bc-i788	AATGATACGGCGACCACCGAGATCTACACCGCTGTCTCAGCAAAGTGAACACATCGCTAAGCGAAAGC	TGAGACAGCG
P5-5bc-i789	AATGATACGGCGACCACCGAGATCTACACTGCTACTGCCGCAAAGTGAACACATCGCTAAGCGAAAGC	GGCAGTAGCA
P5-5bc-i790	AATGATACGGCGACCACCGAGATCTACACGTCCACCGCTGCAAAGTGAACACATCGCTAAGCGAAAGC	AGCGGTGGAC
P5-5bc-i791	AATGATACGGCGACCACCGAGATCTACACGTGACGGAGCGCAAAGTGAACACATCGCTAAGCGAAAGC	GCTCCGTCAC

### Sheet: Luciferase
Cloning for luciferase assays
	CYP promoter		proximal CYP promoter		minimal promoter
	primer name	primer sequence	primer name	primer sequence	primer name	primer sequence
IHRR	IHRR_260 gib fwd	GGCCTAACTGGCCGGTACCTGAGCTTTAAGCCTCTTGCTGACCGGTGG	IHRR_260 gib fwd	GGCCTAACTGGCCGGTACCTGAGCTTTAAGCCTCTTGCTGACCGGTGG	IHNN_minP FWD	ggcctaactggccggtacctgagctTTAAGCCTCTTGCTGACCGGTGGAG
	IHRR_260 (CYPpro) gib REV	TCAAACCAAAAAGGACAtcggttcagcatgCCTTGTGATACCTGTTGGAGTTGCTTTG	IHRR_260 (CYPbasalP) gib REV	GCCACACCTACAGATCTtcggttcagcatgCCTTGTGATACCTGTTGGAGTTGCTTTG	IHNN_minP REV	ttatataccctctagtgtctaagctCCTTGTGATACCTGTTGGAGTTGCT
	CYP_Protomer (IHRR_260) gib FWD	CAACAGGTATCACAAGGcatgctgaaccgaTGTCCTTTTTGGTTTGATGCTTGCTGTC	CYP_basalP (IHRR_260) gib FWD	CAACAGGTATCACAAGGcatgctgaaccgaAGATCTGTAGGTGTGGCTTGTTGGG
	CYP_Protomer gib REV	CTTAATGTTTTTGGCATCTTCCATGTGTTGCTCTTTGCTGGGCTATGTG	CYP_Protomer gib REV	CTTAATGTTTTTGGCATCTTCCATGTGTTGCTCTTTGCTGGGCTATGTG
XREM	XREM gib FWD	GGCCTAACTGGCCGGTACCTGAGCTGGTTGCTGGTTTATTCTAGAGAGATGGTTCA	XREM gib FWD	GGCCTAACTGGCCGGTACCTGAGCTGGTTGCTGGTTTATTCTAGAGAGATGGTTCA	XREM_minP FWD	AACTGGCCGGTACCTGAGCTGGTTGCTGGTTTATTCTAGAG
	XREM (CYPpro) gib REV	TCAAACCAAAAAGGACAtcggttcagcatgAAGGAGAATGGTTATAAGATCATCTCAATGGTTTTAGG	XREM (CYPbasalP) gib REV	GCCACACCTACAGATCTtcggttcagcatgAAGGAGAATGGTTATAAGATCATCTCAATGGTTTTAGG	XREM_minP REV	TACCCTCTAGTGTCTAAGCTAAGGAGAATGGTTATAAGATCATCT
	CYP_Protomer (XREM) gib FWD	TTATAACCATTCTCCTTcatgctgaaccgaTGTCCTTTTTGGTTTGATGCTTGCTG	CYP_basalP (XREM) gib FWD	TTATAACCATTCTCCTTcatgctgaaccgaAGATCTGTAGGTGTGGCTTGTTGGG
	CYP_Protomer gib REV	CTTAATGTTTTTGGCATCTTCCATGTGTTGCTCTTTGCTGGGCTATGTG	CYP_Protomer gib REV	CTTAATGTTTTTGGCATCTTCCATGTGTTGCTCTTTGCTGGGCTATGTG
DRR	DDR gib FWD	GGCCTAACTGGCCGGTACCTGAGCTCATGTTTGAAGTGTCTGTCGGCCTC	DRR gib FWD	GGCCTAACTGGCCGGTACCTGAGCTCATGTTTGAAGTGTCTGTCGGCCTC	DRR_minP FWD	AACTGGCCGGTACCTGAGCTCATGTTTGAAGTGTCTGTCG
	DRR (CYPpro) gib REV	TCAAACCAAAAAGGACAtcggttcagcatgATGGCTCTACCCCAGCTCTTACTCC	DRR (CYPbasalP) gib REV	GCCACACCTACAGATCTtcggttcagcatgATGGCTCTACCCCAGCTCTTACTCC	DRR_minP REV	TACCCTCTAGTGTCTAAGCTATGGCTCTACCCCAGCTCTTA
	CYP_Protomer (DRR) gib FWD	AGCTGGGGTAGAGCCATcatgctgaaccgaTGTCCTTTTTGGTTTGATGCTTGCTGT	CYP_basalP (DRR) gib FWD	AGCTGGGGTAGAGCCATcatgctgaaccgaAGATCTGTAGGTGTGGCTTGTTGGG
	CYP_Protomer gib REV	CTTAATGTTTTTGGCATCTTCCATGTGTTGCTCTTTGCTGGGCTATGTG	CYP_Protomer gib REV	CTTAATGTTTTTGGCATCTTCCATGTGTTGCTCTTTGCTGGGCTATGTG
CEBPRE	CEBPRE gib FWD	GGCCTAACTGGCCGGTACCTGAGCTCAGGGTCAGGCAAAACAAGTTAGGG	CEBPRE gib FWD	GGCCTAACTGGCCGGTACCTGAGCTCAGGGTCAGGCAAAACAAGTTAGGG	CEBPRE_minP FWD	GGCCTAACTGGCCGGTACCTGAGCTCAGGGTCAGGCAAAACAAGTTAG
	CEBPRE (CYPpro) gib REV	TCAAACCAAAAAGGACAtcggttcagcatgTCAGTGAACTCATGGTTTCAGCAGAAAG	CEBPRE (CYPbasalP) gib REV	GCCACACCTACAGATCTtcggttcagcatgTCAGTGAACTCATGGTTTCAGCAGAAAG	CEBPRE_minP REV	TTATATACCCTCTAGTGTCTAAGCTAGCAGAAAGGCAAATGTTGCAA
	CYP_Protomer (CEBPRE) gib FWD	AACCATGAGTTCACTGAcatgctgaaccgaTGTCCTTTTTGGTTTGATGCTTGCTGT	CYP_basalP (CEBPRE) gib FWD	AACCATGAGTTCACTGAcatgctgaaccgaAGATCTGTAGGTGTGGCTTGTTGGG
	CYP_Protomer gib REV	CTTAATGTTTTTGGCATCTTCCATGTGTTGCTCTTTGCTGGGCTATGTG	CYP_Protomer gib REV	CTTAATGTTTTTGGCATCTTCCATGTGTTGCTCTTTGCTGGGCTATGTG
CLEM4	CLEM4 gib FWD	GGCCTAACTGGCCGGTACCTGAGCTCCTGTCTGCAGTAGTCGTTAGAATCTGAA	CLEM4 gib FWD	GGCCTAACTGGCCGGTACCTGAGCTCCTGTCTGCAGTAGTCGTTAGAATCTGAA	CLEM4_minP FWD
	CLEM4 (CYPpro) gib REV	TCAAACCAAAAAGGACAtcggttcagcatgTTGGAATATGACTGACGTGCAGGC	CLEM4 (CYPbasalP) gib REV	GCCACACCTACAGATCTtcggttcagcatgTTGGAATATGACTGACGTGCAGGC	CLEM4_minP REV
	CYP_Protomer (CLEM4) gib FWD	CGTCAGTCATATTCCAAcatgctgaaccgaTGTCCTTTTTGGTTTGATGCTTGCTGT	CYP_basalP (CLEM4) gib FWD	CGTCAGTCATATTCCAAcatgctgaaccgaAGATCTGTAGGTGTGGCTTGTTGGG
	CYP_Protomer gib REV	CTTAATGTTTTTGGCATCTTCCATGTGTTGCTCTTTGCTGGGCTATGTG	CYP_Protomer gib REV	CTTAATGTTTTTGGCATCTTCCATGTGTTGCTCTTTGCTGGGCTATGTG
